# Pluripotency and the origin of animal multicellularity

**DOI:** 10.1101/564518

**Authors:** Shunsuke Sogabe, William L. Hatleberg, Kevin M. Kocot, Tahsha E. Say, Daniel Stoupin, Kathrein E. Roper, Selene L. Fernandez-Valverde, Sandie M. Degnan, Bernard M. Degnan

**Author notes:** These authors contributed equally to this work (Shunsuke Sogabe, William L. Hatleberg). The Scottish Oceans Institute, Gatty Marine Laboratory, School of Biology, University of St Andrews, East Sands, St Andrews, Fife KY16 8LB, UK (S.S.); Department of Biological Sciences, Carnegie Mellon University, 4400 Fifth Avenue, Pittsburgh, PA 15213 USA (W.L.H.); BioQuest Studios, PO Box 603, Port Douglas QLD 4877, Australia (D.S.); Centre for Clinical Research, Faculty of Medicine, University of Queensland, Herston QLD 4029, Australia (K.R.); CONACYT, Unidad de Genómica Avanzada, Laboratorio Nacional de Genómica para la Biodiversidad, Centro de Investigación y de Estudios Avanzados del IPN, Irapuato, Guanajuato, Mexico (S.L.F.-V.).

## Abstract

The most widely held, but rarely tested, hypothesis for the origin of animals is that they evolved from a unicellular ancestor with an apical cilium surrounded by a microvillar collar that structurally resembled present-day sponge choanocytes and choanoflagellates^1–4^. Here we test this traditional view of the origin of the animal kingdom by comparing the transcriptomes, fates and behaviours of the three primary sponge cell types – choanocytes, pluripotent mesenchymal archeocytes and epithelial pinacocytes – with choanoflagellates and other unicellular holozoans. Unexpectedly, we find the transcriptome of sponge choanocytes is the least similar to the transcriptomes of choanoflagellates and is significantly enriched in genes unique to either animals or to sponges alone. In contrast, pluripotent archeocytes upregulate genes controlling cell proliferation and gene expression, as in other metazoan stem cells and in the proliferating stages of two closely-related unicellular holozoans, including a colonial choanoflagellate. In the context of the body plan of the sponge, *Amphimedon queenslandica*, we show that choanocytes appear late in development and are the result of a transdifferentiation event. They exist in a metastable state and readily transdifferentiate into archeocytes, which can differentiate into a range of other cell types. These sponge cell type conversions are similar to the temporal cell state changes that occur in many unicellular holozoans^5^. Together, these analyses offer no support for the homology of sponge choanocytes and choanoflagellates, nor for the view that the first multicellular animals were simple balls of cells with limited capacity to differentiate. Instead, our results are consistent with the first animal cell being able to transition between multiple states in a manner similar to modern transdifferentiating and stem cells.
