## Supplementary File S2 for "Pluripotency and the origin of animal multicellularity"

### Sheet: sample details
Original sample ID	Sample ID on NCBI	Cell type	Sponge ID	Number of cells in sample	Number of reads obtained	Percentage of reads mapped	Comments
KR018SS_06	Archeocyte_A1	Archeocyte	A	5	1098454	0.213953
SSCS07ar	Archeocyte_A2	Archeocyte	A	5	10411743	0.675496
SSCS08ar	Archeocyte_A3	Archeocyte	A	5	5699424	0.602482
SSCS09ar	Archeocyte_A4	Archeocyte	A	6	6759553	0.726052
SSCS10ar	Archeocyte_A5	Archeocyte	A	5	5673223	0.647017
KR018SS_22	Archeocyte_B1	Archeocyte	B	5	14421299	0.655061
SSCS23ar	Archeocyte_B2	Archeocyte	B	5	9427170	0.639678
SSCS24ar	Archeocyte_B3	Archeocyte	B	5	8208828	0.653111
SSCS26ar	Archeocyte_B4	Archeocyte	B	5	13012311	0.710798
SSCS27ar	Archeocyte_B5	Archeocyte	B	5	11700365	0.717143
KR018SS_28	Archeocyte_C1	Archeocyte	C	5	25125367	0.697754
SSCS29ar	Archeocyte_C2	Archeocyte	C	5	15458602	0.696712
SSCS30ar	Archeocyte_C3	Archeocyte	C	6	16070906	0.706001
SSCS31ar	Archeocyte_C4	Archeocyte	C	5	20190551	0.709724
SSCS32ar	Archeocyte_C5	Archeocyte	C	6	22096837	0.716788
KR018SS_01	Choanocyte_A1	Choanocyte	A	single chamber (30-40 cells)	9657992	0.492335
SSCS02ch	Choanocyte_A2	Choanocyte	A	single chamber (30-40 cells)	3864298	0.472312
SSCS03ch	Choanocyte_A3	Choanocyte	A	single chamber (30-40 cells)	7081396	0.596549
SSCS04ch		Choanocyte	A	single chamber (30-40 cells)	329633	0.281082	*Removed from study due to low read count
SSCS05ch		Choanocyte	A	single chamber (30-40 cells)	392131	0.51521	*Removed from study due to low read count
KR018SS_11		Choanocyte	B	single chamber (30-40 cells)	451709	0.495914	*Removed from study due to low read count
SSCS12ch		Choanocyte	B	single chamber (30-40 cells)	498418	0.57091	*Removed from study due to low read count
SSCS13ch		Choanocyte	B	single chamber (30-40 cells)	525253	0.60555	*Removed from study due to low read count
SSCS15ch	Choanocyte_B1	Choanocyte	B	single chamber (30-40 cells)	5177297	0.618533
SSCS16ch	Choanocyte_B2	Choanocyte	B	single chamber (30-40 cells)	6031263	0.648507
KR018SS_17	Choanocyte_C1	Choanocyte	C	single chamber (30-40 cells)	14879156	0.624134
SSCS18ch	Choanocyte_C2	Choanocyte	C	single chamber (30-40 cells)	12775312	0.670204
SSCS19ch	Choanocyte_C3	Choanocyte	C	single chamber (30-40 cells)	10569223	0.666571
SSCS20ch	Choanocyte_C4	Choanocyte	C	single chamber (30-40 cells)	17488774	0.641005
SSCS21ch	Choanocyte_C5	Choanocyte	C	single chamber (30-40 cells)	18808800	0.670679
KR018SS_33	Pinacocyte_A1	Pinacocyte	A	5	19146512	0.675529
SSCS34pi	Pinacocyte_A2	Pinacocyte	A	5	12081597	0.696214
SSCS35pi	Pinacocyte_A3	Pinacocyte	A	5	10798371	0.675585
KR018SS_36		Pinacocyte	B	5	279916	0.588577	*Removed from study due to low read count
SSCS37pi		Pinacocyte	B	6	519239	0.330582	*Removed from study due to low read count
SSCS38pi	Pinacocyte_B1	Pinacocyte	B	6	2906098	0.580749
KR018SS_39	Pinacocyte_C1	Pinacocyte	C	5	13792427	0.599611
SSCS40pi	Pinacocyte_C2	Pinacocyte	C	5	5184625	0.660025
SSCS41pi		Pinacocyte	C	5	43854	0.434829	*Removed from study due to low read count

### Sheet: Demultiplexing
Run 1 (KR018)							Run 2 (SSCS)							# Sample_id	Total	Comments
	Lane 1	Lane 1	Lane 2	Lane 2				Lane 1	Lane 1	Lane 2	Lane 2			SSCS41pi_SU1_sample_0042.fastq	43854	*Low reads clustering together in PCA
# Sample_id	reads	percentage	reads	percentage	Comments		# Sample_id	reads	percentage	reads	percentage	Comments		KR018SS_36_SU1_sample_0006.fastq	279916	*Low reads clustering together in PCA
KR018SS_01	4845831	2.66203	4812161	2.66518			SSCS02ch	1910132	1.28586	1954166	1.28487			SSCS04ch_SU1_sample_0015.fastq	329633	*Low reads clustering together in PCA
KR018SS_06	550514	0.302421	547940	0.303472			SSCS03ch	3499820	2.35601	3581576	2.3549			SSCS05ch_SU1_sample_0016.fastq	392131	*Low reads clustering together in PCA
KR018SS_33	9603939	5.27586	9542573	5.28507			SSCS04ch	163166	0.10984	166467	0.109453			KR018SS_11_SU1_sample_0004.fastq	451709	*Low reads clustering together in PCA
KR018SS_11	226914	0.124654	224795	0.124501			SSCS05ch	193825	0.130479	198306	0.130387			SSCS12ch_SU1_sample_0023.fastq	498418	*Low reads clustering together in PCA
KR018SS_22	7232862	3.97333	7188437	3.98126			SSCS07ar	5145938	3.46414	5265805	3.46229			SSCS37pi_SU1_sample_0031.fastq	519239	*Low reads clustering together in PCA
KR018SS_36	139901	0.0768537	140015	0.0775461			SSCS08ar	2816949	1.89631	2882475	1.89524			SSCS13ch_SU1_sample_0024.fastq	525253	*Low reads clustering together in PCA
KR018SS_17	7466816	4.10185	7412340	4.10526			SSCS09ar	3340540	2.24878	3419013	2.24802			KR018SS_06_SU1_sample_0002.fastq	1098454
KR018SS_28	12602256	6.92297	12523111	6.93582			SSCS10ar	2804876	1.88819	2868347	1.88595			SSCSC2_SU1_sample_0047.fastq	2579450
KR018SS_39	6922417	3.80278	6870010	3.8049			SSCS34pi	5975185	4.02238	6106412	4.01499			SSCSC3_SU1_sample_0048.fastq	2600312
KR018SS_A1	25241651	13.8663	25069665	13.8846	Different experiment		SSCS35pi	5334777	3.59127	5463594	3.59234			SSCSA2_SU1_sample_0043.fastq	2720804
KR018SS_B1	20892706	11.4773	20748331	11.4913	Different experiment		SSCS12ch	245786	0.165458	252632	0.166107			SSCS38pi_SU1_sample_0032.fastq	2906098
KR018SS_C1	12489269	6.8609	12398235	6.86666	Different experiment		SSCS13ch	259728	0.174844	265525	0.174584			SSCSB3_SU1_sample_0046.fastq	3100887
KR018F016	1767736	0.971094	1757961	0.973632	Different experiment		SSCS15ch	2560266	1.72352	2617031	1.72071			SSCSA3_SU1_sample_0044.fastq	3138530
KR018F017	1103513	0.606208	1097302	0.607732	Different experiment		SSCS16ch	2980753	2.00658	3050510	2.00572			SSCSB2_SU1_sample_0045.fastq	3323426
KR018F214	1258511	0.691355	1251392	0.693073	Different experiment		SSCS23ar	4660826	3.13758	4766344	3.13389			SSCS02ch_SU1_sample_0013.fastq	3864298
KR018F215	2940163	1.61516	2923510	1.61916	Different experiment		SSCS24ar	4056445	2.73072	4152383	2.73021			SSCS15ch_SU1_sample_0025.fastq	5177297
KR018F818	2023431	1.11156	2011404	1.114	Different experiment		SSCS26ar	6431253	4.32939	6581058	4.32707			SSCS40pi_SU1_sample_0041.fastq	5184625
KR018F819	3256261	1.78881	3235426	1.79191	Different experiment		SSCS27ar	5781576	3.89204	5918789	3.89163			SSCS10ar_SU1_sample_0020.fastq	5673223
KR018H016	3602994	1.97928	3582839	1.98433	Different experiment		SSCS37pi	256398	0.172602	262841	0.172819			SSCS08ar_SU1_sample_0018.fastq	5699424
KR018H017	4382944	2.40774	4353857	2.41135	Different experiment		SSCS38pi	1437998	0.968032	1468100	0.965282			SSCS16ch_SU1_sample_0026.fastq	6031263
KR018H215	2931106	1.61018	2908663	1.61094	Different experiment		SSCS18ch	6315249	4.2513	6460063	4.24752			SSCS09ar_SU1_sample_0019.fastq	6759553
KR018H216	3413677	1.87528	3392882	1.87912	Different experiment		SSCS19ch	5222447	3.51565	5346776	3.51553			SSCS03ch_SU1_sample_0014.fastq	7081396
KR018H817	3774179	2.07332	3757238	2.08092	Different experiment		SSCS20ch	8644433	5.81926	8844341	5.81519			SSCS24ar_SU1_sample_0028.fastq	8208828
KR018H818	2268076	1.24595	2252923	1.24776	Different experiment		SSCS21ch	9295527	6.25756	9513273	6.25502			SSCS23ar_SU1_sample_0027.fastq	9427170
KR018NoT04	2161639	1.18748	2149395	1.19042	Different experiment		SSCS29ar	7636268	5.14058	7822334	5.14322			KR018SS_01_SU1_sample_0001.fastq	9657992
KR018NoT06	2520969	1.38488	2501269	1.38531	Different experiment		SSCS30ar	7942413	5.34667	8128493	5.34452			SSCS07ar_SU1_sample_0017.fastq	10411743
KR018NoT28	2443273	1.3422	2428274	1.34488	Different experiment		SSCS31ar	9979100	6.71773	10211451	6.71407			SSCS19ch_SU1_sample_0034.fastq	10569223
KR018NoT29	2980714	1.63744	2961820	1.64038	Different experiment		SSCS32ar	10918565	7.35016	11178272	7.34976			SSCS35pi_SU1_sample_0022.fastq	10798371
KR018NoT88	3644245	2.00194	3617699	2.00363	Different experiment		SSCS40pi	2563278	1.72555	2621347	1.72355			SSCS27ar_SU1_sample_0030.fastq	11700365
KR018NoT89	2371487	1.30276	2358416	1.30619	Different experiment		SSCS41pi	21558	0.0145124	22296	0.0146597			SSCS34pi_SU1_sample_0021.fastq	12081597
KR018U016	2759913	1.51614	2740384	1.51774	Different experiment		SSCSA2	1344871	0.90534	1375933	0.904682	Different experiment		SSCS18ch_SU1_sample_0033.fastq	12775312
KR018U017	1456756	0.800259	1446965	0.80139	Different experiment		SSCSA3	1550657	1.04387	1587873	1.04403	Different experiment		SSCS26ar_SU1_sample_0029.fastq	13012311
KR018U214	1770094	0.97239	1757485	0.973368	Different experiment		SSCSB2	1642018	1.10537	1681408	1.10553	Different experiment		KR018SS_39_SU1_sample_0009.fastq	13792427
KR018U215	2702969	1.48486	2682647	1.48576	Different experiment		SSCSB3	1531007	1.03064	1569880	1.0322	Different experiment		KR018SS_22_SU1_sample_0005.fastq	14421299
KR018U813	1637060	0.899308	1624270	0.899588	Different experiment		SSCSC2	1273700	0.857429	1305750	0.858536	Different experiment		KR018SS_17_SU1_sample_0007.fastq	14879156
KR018U819	2624746	1.44189	2607810	1.44431	Different experiment		SSCSC3	1284294	0.864561	1316018	0.865287	Different experiment		SSCS29ar_SU1_sample_0037.fastq	15458602
unqualified	875252	0.480814	749301	0.414994			unqualified	445801	0.300104	481948	0.316883			SSCS30ar_SU1_sample_0038.fastq	16070906
undetermined	11148687	6.12446	10928262	6.05253			undetermined	11081244	7.45967	11381431	7.48334			SSCS20ch_SU1_sample_0035.fastq	17488774
total	182035471	100	180557007	100			total	148548667	100	152090261	100			SSCS21ch_SU1_sample_0036.fastq	18808800
														KR018SS_33_SU1_sample_0003.fastq	19146512
														SSCS31ar_SU1_sample_0039.fastq	20190551
														SSCS32ar_SU1_sample_0040.fastq	22096837
														KR018SS_C1_SU1_sample_0012.fastq	24887504
														KR018SS_28_SU1_sample_0008.fastq	25125367
														KR018SS_B1_SU1_sample_0011.fastq	41641037
														KR018SS_A1_SU1_sample_0010.fastq	50311316

### Sheet: Mapping
KR018	Run1 Lane1						Run1 Lane2
#sample	total	not_aligned	aligned_once	multi_aligned	% mapped		total	not_aligned	aligned_once	multi_aligned	% mapped
KR018SS_01	4845831	2464641	1799195	581995	0.4914		4812161	2438380	1792171	581610	0.4933
KR018SS_06	550514	433064	83010	34440	0.2133		547940	430373	83101	34466	0.2146
KR018SS_33	226914	114589	79874	32451	0.495		224795	113111	79450	32234	0.4968
KR018SS_11	7466816	2814598	3824336	827882	0.6231		7412340	2777969	3808108	826263	0.6252
KR018SS_22	7232862	2500423	3753727	978712	0.6543		7188437	2474050	3739115	975272	0.6558
KR018SS_36	12602256	3822290	7081754	1698212	0.6967		12523111	3771750	7056905	1694456	0.6988
KR018SS_17	9603939	3125562	5051392	1426985	0.6746		9542573	3086933	5028590	1427050	0.6765
KR018SS_28	139901	57536	66201	16164	0.5887		140015	57628	66215	16172	0.5884
KR018SS_39	6922417	2779370	3022892	1120155	0.5985		6870010	2742969	3009133	1117908	0.6007
KR018SS_A1	25241651	6642081	14878757	3720813	0.7369		25069665	6537359	14820957	3711349	0.7392
KR018SS_B1	20892706	5569658	12597885	2725163	0.7334		20748331	5475281	12555817	2717233	0.7361
KR018SS_C1	12489269	3444547	7223178	1821544	0.7242		12398235	3388788	7192827	1816620	0.7267
Total	108215076	33768359	59462201				107477613	33294591	59232389
Average	9017923	2.81403e+06	4.95518e+06	1.24871e+06	0.602508		8.95647e+06	2.77455e+06	4.93603e+06	1.24589e+06	0.604342
SSCS	Run2 Lane 1						Run2 Lane 2
#sample	total	not_aligned	aligned_once	multi_aligned	% mapped		total	not_aligned	aligned_once	multi_aligned	% mapped
SSCS02ch	1910132	1006789	747840	155503	0.4729		1954166	1032355	763714	158097	0.4717
SSCS03ch	3499820	1411649	1647254	440917	0.5967		3581576	1445349	1685261	450966	0.5964
SSCS04ch	163166	117475	24398	21293	0.28		166467	119504	25028	21935	0.2821
SSCS05ch	193825	94134	52141	47550	0.5143		198306	95967	53528	48811	0.5161
SSCS07ar	5145938	1667379	2845333	633226	0.676		5265805	1711269	2908425	646111	0.675
SSCS08ar	2816949	1118438	1374199	324312	0.603		2882475	1147184	1404038	331253	0.602
SSCS09ar	3340540	913983	2043215	383342	0.7264		3419013	937781	2089681	391551	0.7257
SSCS10ar	2804876	988317	1446764	369795	0.6476		2868347	1014237	1476880	377230	0.6464
SSCS34pi	245786	105347	75539	64900	0.5714		252632	108519	77625	66488	0.5704
SSCS35pi	259728	102702	112812	44214	0.6046		265525	104484	115769	45272	0.6065
SSCS12ch	2560266	975222	1280357	304687	0.6191		2617031	999747	1306709	310575	0.618
SSCS13ch	2980753	1045960	1646949	287844	0.6491		3050510	1073984	1681559	294967	0.6479
SSCS15ch	6315249	2080514	3447199	787536	0.6706		6460063	2132734	3522342	804987	0.6699
SSCS16ch	5222447	1737210	2814005	671232	0.6674		5346776	1786872	2874400	685504	0.6658
SSCS23ar	8644433	3096216	4149131	1399086	0.6418		8844341	3182160	4234183	1427998	0.6402
SSCS24ar	9295527	3055778	4745024	1494725	0.6713		9513273	3138357	4848256	1526660	0.6701
SSCS26ar	4660826	1677129	2398584	585113	0.6402		4766344	1719685	2449623	597036	0.6392
SSCS27ar	4056445	1405747	2154961	495737	0.6535		4152383	1441802	2202868	507713	0.6528
SSCS37pi	6431253	1856596	3741707	832950	0.7113		6581058	1906596	3822092	852370	0.7103
SSCS38pi	5781576	1632659	3412060	736857	0.7176		5918789	1676870	3489062	752857	0.7167
SSCS18ch	7636268	2312662	4014392	1309214	0.6971		7822334	2375739	4108134	1338461	0.6963
SSCS19ch	7942413	2330627	4259920	1351866	0.7066		8128493	2394201	4355476	1378816	0.7055
SSCS20ch	9979100	2890884	5353865	1734351	0.7103		10211451	2969941	5470394	1771116	0.7092
SSCS21ch	10918565	3084736	5885702	1948127	0.7175		11178272	3173364	6016117	1988791	0.7161
SSCS29ar	5975185	1811721	3168366	995098	0.6968		6106412	1858495	3232224	1015693	0.6956
SSCS30ar	5334777	1726386	2766522	841869	0.6764		5463594	1776767	2827315	859512	0.6748
SSCS31ar	256398	171584	55339	29475	0.3308		262841	176004	56739	30098	0.3304
SSCS32ar	1437998	602632	691823	143543	0.5809		1468100	615752	705289	147059	0.5806
SSCS40pi	2563278	871101	1257287	434890	0.6602		2621347	891540	1284908	444899	0.6599
SSCS41pi	21558	12130	6687	2741	0.4373		22296	12655	6805	2836	0.4324
SSCSA2	1344871	325657	793158	226056	0.7579		1375933	334700	809535	231698	0.7567
SSCSA3	1550657	376763	913524	260370	0.757		1587873	388435	933143	266295	0.7554
SSCSB2	1642018	407265	913897	320856	0.752		1681408	418381	935293	327734	0.7512
SSCSB3	1531007	374759	912493	243755	0.7552		1569880	385374	934331	250175	0.7545
SSCSC2	1273700	332323	734070	207307	0.7391		1305750	342967	750756	212027	0.7373
SSCSC3	1284294	318243	774145	191906	0.7522		1316018	327875	790690	197453	0.7509
Total	137021622	44038717	72660662				140226882	45217646	74248192
Average	3.80616e+06	1.2233e+06	2.01835e+06	564507	0.640614		3.89519e+06	1.25605e+06	2.06245e+06	576696	0.639722
