## Supplementary File S6 for "Pluripotency and the origin of animal multicellularity"

### Sheet: Sheet1
		Phylostrata
		Cellular	Eukaryote	Opisthokont	Holozoan	Metazoan	Poriferan	Demosponge	Haplosclerid	Amphimedon	Total
Aq Genome	No. of gene models	1104	6001	4376	1140	11608	2662	3192	5686	8950	44719
	Percentage	0.0246875	0.134194	0.0978555	0.0254925	0.259576	0.0595273	0.0713791	0.12715	0.200139
	DEG lists from DESeq2
	Gene counts
		Cellular	Eukaryote	Opisthokont	Holozoan	Metazoan	Poriferan	Demosponge	Haplosclerid	Amphimedon	Total
	Choanocyte	150	806	485	173	1215	373	342	977	452	4973
	Archeocyte	114	1015	840	163	628	139	157	200	199	3455
	Pinacocyte	18	104	84	48	236	58	60	84	61	753
	Ch+Ar	3	14	14	2	15	6	8	4	1	67
	Ch+Pi	10	107	91	42	146	69	63	81	67	676
	Ar+Pi	22	310	307	56	205	49	47	49	44	1089
	Percentage
		Cellular	Eukaryote	Opisthokont	Holozoan	Metazoan	Poriferan	Demosponge	Haplosclerid	Amphimedon
	Choanocyte	0.0301629	0.162075	0.0975266	0.0347879	0.244319	0.075005	0.0687714	0.196461	0.0908908
	Archeocyte	0.0329957	0.293777	0.243126	0.047178	0.181766	0.0402315	0.0454414	0.0578871	0.0575977
	Pinacocyte	0.0239044	0.138114	0.111554	0.063745	0.313413	0.0770252	0.0796813	0.111554	0.0810093
	Ch+Ar	0.0447761	0.208955	0.208955	0.0298507	0.223881	0.0895522	0.119403	0.0597015	0.0149254
	Ch+Pi	0.0147929	0.158284	0.134615	0.0621302	0.215976	0.102071	0.0931953	0.119822	0.0991124
	Ar+Pi	0.020202	0.284665	0.28191	0.0514233	0.188246	0.0449954	0.0431589	0.0449954	0.040404
	Phylostrata collapsed
	Pre-metazoan = Cellular+Euaryote+Opisthokont+Holozoan
	Metazoan = Metazoan
	Sponge specific = Poriferan+Demosponge+Haplosclerid+Amphimedon
		Pre-metazoan	Metazoan	Sponge specific
	Choanocyte	0.324553	0.244319	0.431128
	Archeocyte	0.617077	0.181766	0.201158
	Pinacocyte	0.337317	0.313413	0.34927
	Ch+Ar	0.492537	0.223881	0.283582
	Ch+Pi	0.369822	0.215976	0.414201
	Ar+Pi	0.6382	0.188246	0.173554
	Aq Genome	0.282229	0.259576	0.458195
	DEG lists collapsed
	Choanocyte = Choanocyte+(Ch+Ar)+(Ch+Pi)
	Archeocyte = Archeocyte+(Ch+Ar)+(Ar+Pi)
	Pinacocyte = Pinacocytes=+(Ch+Pi)+(Ar+Pi)
		Pre-metazoan	Metazoan	Sponge specific
	Choanocyte	0.324553	0.244319	0.431128
	Archeocyte	0.617077	0.181766	0.201158
	Pinacocyte	0.337317	0.313413	0.34927
	Aq Genome	0.282229	0.259576	0.458195
